# Metabolite Fingerprinting for Phenotypic Screening by Infrared Matrix-Assisted Laser Desorption Electrospray Ionization Mass Spectrometry

**DOI:** 10.1101/2023.12.20.572616

**Authors:** Alena N. Joignant, Fan Pu, Shaun M. McLoughlin, James W. Sawicki, Andrew J. Radosevich, Renze Ma, Jon D. Williams, Sujatha M. Gopalakrishnan, Nathaniel L. Elsen

**Affiliations:** Discovery Research, AbbVie Inc., 1 North Waukegan Road, North Chicago, Illinois 60064, United States

**Keywords:** IR-MALDESI, phenotypic screening, drug discovery, cell-based assay, glutaminase, mass spectrometry

## Abstract

The adoption of mass spectrometry for high-throughput screening in drug discovery has become increasingly prevalent and has enabled label-free screening against diverse targets. Cellular assays for phenotypic screening, however, are primarily conducted by microscopy as there remain many challenges associated with conducting phenotypic screens via ultra-high throughput mass spectrometry.

Following a simple on-plate extraction, infrared matrix assisted laser desorption electrospray ionization (IR-MALDESI) was employed to directly sample the cell lysate at a speed of one second per sample. A549 cells were treated with compounds identified as hits in literature including a recently reported glutaminase cellular screen. Among the test compounds, there were confirmed glutaminase inhibitors, proposed nuisance compounds, and cell-active but enzyme-inactive compounds. Filtered data were further processed in R for dimensionality reduction and unsupervised clustering.

Though it was observed that all compounds affected the intracellular conversion of glutamine to glutamate, there were clear metabolic differences between the biochemically active compounds and the off-target hits. Moreover, two nuisance compounds were observed to cluster separately from the confirmed glutaminase inhibitors in the observed metabolite fingerprints.

This proof-of-concept work establishes a complete workflow that enables highthroughput mass spectrometry-based phenotypic screening. The methods proposed herein, at the throughput enabled by IR-MALDESI, could offer a new avenue for discovery of novel drugs.
