## Supplementary material for "Metabolite Fingerprinting for Phenotypic Screening by Infrared Matrix-Assisted Laser Desorption Electrospray Ionization Mass Spectrometry": A549 Metabolomics Workbench Annotations

### Sheet: Positive Mode
m/z	Name (isomers not resolved or named)	Adduct	Type
101.06	Tiglicacid	[M+H]+	Environmental
101.096	4-Methylpentanal	[M+H]+	Metabolite
102.055	Threonine	[M+H-H2O]+	AA
102.091	5-Aminopentanal	[M+H]+	Metabolite
102.115	Spermine	[M+2H]2+	Metabolite
104.107	2-Methylbutanal	[M+NH4]+	Metabolite
105.07	2-Phenylethanol	[M+H-H2O]+	Metabolite
106.086	Diethanolamine	[M+H]+	Metaboltie
107.085	Ethylbenzene	[M+H]+	Natural Product
108.081	Benzylamine	[M+H]+	Natural Product
111.044	Pyrocatechol	[M+H]+	Tyrosine metabolism
111.08	2-Ethyl-5-methylfuran	[M+H]+	Metabolite
112.039	Pyrrole-2-carboxylic acid	[M+H]+	Metabolite
112.112	N-(3-Methylbutyl)acetamide	[M+H-H2O]+	Natural Product
114.055	1-Pyrroline-2-carboxylic acid	[M+H]+	Metabolite
115.039	2-Acetolactate	[M+H-H2O]+	Metabolite
115.112	4-Heptanone	[M+H]+	Metabolite
116.071	Proline	[M+H]+	AA
117.091	Caproic acid	[M+H]+	FA
118.086	Valine	[M+H]+	AA
119.085	Prop-1-En-2-ylbenzene	[M+H]+	Metabolite
120.066	Threonine	[M+H]+	AA
123.055	Niacinamide	[M+H]+	Vitamin
123.08	1-Methoxy-4-methylbenzene	[M+H]+	Natural Product
123.117	8-Nonen-2-one	[M+H-H2O]+	Ketone
124.097	1-Deoxyerythritol	[M+NH4]+	Natural Product
125.036	2-Methylbutanal	[M+K]+	Metabolite
125.071	Methylimidazole acetaldehyde	[M+H]+	Metabolite
126.022	Taurine	[M+H]+	AA
128.078	Amphenone B	[M+2H]2+	Drug
130.05	Glutamic acid	[M+H-H2O]+	AA
130.086	Pipecolic acid	[M+H]+	Metabolite
131.07	2-Ketocaproic acid	[M+H]+	Metabolite
131.085	1-Methoxy-4-(2-propenyl)benzene	[M+H-H2O]+	Natural Product
131.107	3-Methylcaproic acid	[M+H]+	FA
132.102	Leucine	[M+H]+	AA
133.068	S-Methyl3-methylthiobutyrate	[M+H]+	Natural Product
133.101	Myrtenal	[M+H-H2O]+	Metabolite
134.045	Aspartic acid	[M+H]+	AA
135.044	Phthalide	[M+H]+	Natural Product
135.08	Indan-1-ol	[M+H]+	Metabolite
136.097	3-Hydroxyisovaleric acid	[M+NH4]+	Metabolite
136.112	N-Methylphenethylamine	[M+H]+	Natural Product
137.071	N-Methylnicotinamide	[M+H]+	Metabolite
139.075	Tyrosol	[M+H]+	Metabolite
141.016	Succinic acid	[M+Na]+	Metabolite
141.055	Succinylacetone	[M+H-H2O]+	Metabolite
142.048	Threonine	[M+Na]+	AA
143.031	Erythrulose	[M+Na]+	Natural Product
145.026	Benzoic acid	[M+Na]+	Metabolite
145.086	3-Butyrlpropionic acid	[M+H]+	FA
145.122	2-Methylpropylbutanoate	[M+H]+	FA
146.165	Spermidine	[M+H]+	Metabolite
147.076	Glutamine	[M+H]+	AA
147.113	Lysine	[M+H]+	AA
148.06	Glutamate	M+H	AA
148.097	2-Methyl-3-ketovaleric acid	[M+NH4]+	Metabolite
149.063	Methyl 2-(methylthio)butanoate	[M+H]+	FAME
149.096	Perillic acid	[M+H-H2O]+	Natural Product
149.132	Dihydrojasmone	[M+H-H2O]+	Natural Product
151.075	3-Methylphenylacetic acid	[M+H]+	Natural Product
152.047	Quinoline	[M+Na]+	Environmental
154.048	N-Acetylalanine	[M+Na]+	Metabolite
154.066	Asn-Ser-Ser	[M+2H]2+	Peptide
155.07	2-Octenedioic acid	[M+H-H2O]+	FA
156.042	Valine	[M+K]+	AA
156.077	Histidine	[M+H]+	AA
158.087	Ala-Gln-Pro	[M+2H]2+	Peptide
158.154	8-Nonen-2-one	[M+NH4]+	Ketone
159.065	Isopropylmaleate	[M+H]+	Metabolite
159.138	Pelargonic acid	[M+H]+	FA
160.06	Sumiki's acid	[M+NH4]+	Metabolite
160.097	Turicine	[M+H]+	Metabolite
160.133	8-Aminooctanoic acid	[M+H]+	FA
161.081	3-Methyladipic acid	[M+H]+	FA
161.096	5-Phenylvaleric acid	[M+H-H2O]+	FA
161.132	Propofol	[M+H-H2O]+	Drug
162.113	Carnitine	[M+H]+	Metabolite
163.039	4-Hydroxyphenylpyruvic acid	[M+H-H2O]+	Metabolite
163.075	3-Methoxybenzenepropanoic acid	[M+H-H2O]+	Natural Product
163.978	Taurine	[M+K]+	AA
165.055	Phenylpyruvic acid	[M+H]+	Metabolite
165.091	2-Phenylbutyric acid	[M+H]+	Natural Product
165.127	cis-Jasmone	[M+H]+	Natural Product
165.164	Geosmin	[M+H-H2O]+	Natural Product
166.086	Phenylalanine	[M+H]+	AA
167.022	Dihydrothymine	[M+K]+	Metabolite
167.143	Dihydrojasmone	[M+H]+	Natural Product
168.063	4-Acetamidobutanoic acid	[M+Na]+	Metabolite
169.086	cis-2-Carboxycyclohexyl-acetic acid	[M+H-H2O]+	Metabolite
170.033	Creatine	[M+K]+	Metabolite
170.058	3-Methyloxindole	[M+Na]+	Metabolite
170.081	Methyl-4-hydroxybenzoate	[M+NH4]+	Natural Product
170.096	Diphenylamine	[M+H]+	Natural Product
172.097	Castanospermine	[M+H-H2O]+	Natural Product
172.133	Gabapentin	[M+H]+	Drug
173.057	4-Coumarylalcohol	[M+Na]+	Natural Product
173.081	2-Octenedioic acid	[M+H]+	FA
173.154	Capric acid	[M+H]+	FA
175.033	Cystamine	[M+Na]+	Environmental
175.119	Arginine	[M+H]+	AA
175.148	alpha-Ionene	[M+H]+	Natural Product
176.055	N-Acetylaspartic acid	[M+H]+	Metabolite
177.055	Dimethylphthalate	[M+H-H2O]+	Environmental
177.127	4-Hexylresorcinol	[M+H-H2O]+	Drug
178.058	Flumioxazin	[M+2H]2+	Herbicide
178.107	Pimelic acid	[M+NH4]+	Metabolite
178.168	Propionylcholine	[M+NH4]+	Natural Product
179.022	Imidazolepropionic acid	[M+K]+	Metabolite
179.048	Cys-Gly	[M+H]+	Peptide
179.104	4-Hydroxynonenal	[M+Na]+	FA
179.143	Propofol	[M+H]+	Drug
180.087	Glucosamine	[M+H]+	Metabolite
181.049	4-Hydroxyphenylpyruvicacid	[M+H]+	Metabolite
181.122	3-tert-Butyl-5-methylcatechol	[M+H]+	Metabolite
181.159	5-Dodecenoic acid	[M+H-H2O]+	FA
182.081	Tyrosine	[M+H]+	AA
182.163	Aminopropylcadaverine	[M+Na]+	Metabolite
183.138	Methylgeranate	[M+H]+	Natural Product
183.174	Lauric acid	[M+H-H2O]+	FA
184.073	3-Dehydroxycarnitine	[M+K]+	Metabolite
184.141	Bepridil	[M+2H]2+	Drug
185.032	Glutamine	[M+K]+	AA
186.016	Glutamic acid	[M+K]+	AA
186.076	Homogentisic acid	[M+NH4]+	Metabolite
186.149	Geranicacid	[M+NH4]+	Natural Product
187.058	Fucose	[M+Na]+	Metabolite
188.176	N1-Acetylspermidine	[M+H]+	Metabolite
189.037	Arabinonic acid	[M+Na]+	Metabolite
189.149	2-Hydroxycapric acid	[M+H]+	FA
190.107	2-Octenedioicacid	[M+NH4]+	FA
191.031	Homogentisic acid	[M+Na]+	Metabolite
191.066	Asp-Gly	[M+H]+	Peptide
191.107	Elemicin	[M+H-H2O]+	Natural Product
192.085	Furathiocarb	[M+2H]2+	Environmental
192.123	Suberic acid	[M+NH4]+	FA
193.045	2-Pentylthiophene	[M+K]+	Natural Product
193.083	7-Cyano-7-deazaguanine	[M+NH4]+	Natural Product
193.118	N-Carboxyethyl-g-aminobutyricacid	[M+NH4]+	Metabolite
194.032	Phosphocreatine	[M+H-H2O]+	Metabolite
194.154	ElaeokanineC	[M+H-H2O]+	Natural Product
197.078	Suberic acid	[M+NH4]+	FA
197.115	4-Hydroxypelargonic acid	[M+Na]+	FA
197.154	3-Oxododecanoic acid	[M+H-H2O]+	FA
198.037	N-Acetylaspartic acid	[M+Na]+	Metabolite
199.058	2-Isopropylmalic acid	[M+Na]+	Metabolite
199.094	L-Cladinose	[M+Na]+	Environmental
200.092	4-Hydroxyphenyllactic acid	[M+NH4]+	Metabolite
201.089	5-Phenylvalericacid	[M+Na]+	FA
202.144	Capryloylglycine	[M+H]+	Metabolite
203.053	Glucose	[M+Na]+	Metabolite
203.092	Ala-Glu-Trp	[M+2H]2+	Peptide
203.223	Spermine	[M+H]+	Metabolite
204.123	L-Acetylcarnitine	[M+H]+	Metabolite
205.068	Galactitol	[M+Na]+	Metabolite
205.097	Tryptophan	[M+H]+	AA
205.126	3-Mercaptohexylbutanoate	[M+H]+	FAME
205.159	Rishitin	[M+H-H2O]+	Natural Product
206.055	Cholinephosphate	[M+Na]+	Metabolite
206.139	Panthenol	[M+H]+	Metabolite
207.013	3-Oxalomalic acid	[M+H]+	Metabolite
207.136	10-Hendecenoic acid	[M+Na]+	FA
207.174	4-Octylphenol	[M+H]+	Environmental
207.998	Phosphoserine	[M+Na]+	AA
211.169	11-Hydroxy-9-tridecenoic acid	[M+H-H2O]+	FA
212.097	Gln-Glu-Phe	[M+2H]2+	Peptide
212.201	2S-Aminotridecanoic acid	[M+H-H2O]+	FA
213.076	Vanillactic acid	[M+H]+	Metabolite
213.089	Propylcinnamate	[M+Na]+	Natural Product
215.05	4-Fluoro-3-phenoxybenzoic acid	[M+H-H2O]+	Environmental
215.164	3-Oxododecanoic acid	[M+H]+	FA
217.193	Solacapine	[M+2H]2+	Natural Product
219.026	Glucose	[M+K]+	Metabolite
219.096	Met-Thr-Trp	[M+2H]2+	Peptide
219.174	Sinensal	[M+H]+	Natural Product
220.154	Sebacic acid	[M+NH4]+	FA
221.084	Isopropyl beta-D-thiogalactoside	[M+H-H2O]+	Natural Product
222.029	Cholinephosphate	[M+K]+	Metabolite
222.986	5-Hydroxyisouric acid	[M+K]+	Metabolite
223.169	Rishitin	[M+H]+	Natural Product
223.972	Phosphoserine	[M+K]+	AA
224.063	Cephamycin C	[M+2H]2+	Environmental
225.042	Deoxyvasicinone	[M+K]+	Natural Product
225.073	Pterin-6-carboxylic acid	[M+NH4]+	Natural Product
227.201	Myristoleic acid	[M+H]+	FA
228.196	12-Tridecynoic acid	[M+NH4]+	FA
229.001	4-Nitroquinoline N-oxide	[M+K]+	Environmental
229.12	Hexyl benzoate	[M+Na]+	Natural Product
229.18	11-Hydroxy-9-tridecenoic acid	[M+H]+	FA
229.216	Myristic acid	[M+H]+	FA
230.123	Perseitol	[M+NH4]+	Natural Product
231.159	Dodecanedioic acid	[M+H]+	FA
232.153	Methyl 2-diazoacetamidohexonate	[M+NH4]+	Metabolite
233.077	N(4)-Phosphoagmatine	[M+Na]+	Metabolite
235.206	Palmitolinoleic acid	[M+H-H2O]+	FA
236.139	1-Methyl tryptophan	[M+NH4]+	Environmental
239.125	2'-Deoxysepiapterin	[M+NH4]+	Natural Product
241.037	Vasicinone	[M+K]+	Environmental
241.086	O-Desmethylangolensin	[M+H-H2O]+	Metabolite
241.139	N-Acetyl-glucosaminitol	[M+NH4]+	Metabolite
241.216	2-Pentadecenoicacid	[M+H]+	Natural Product
242.284	1-Hexadecylamine	[M+H]+	Environmental
243.053	Tryptophan	[M+K]+	AA
243.12	Aciclovir	[M+NH4]+	Drug
243.232	Methyltetradecanoate	[M+H]+	FA
244.191	N-Undecanoylglycine	[M+H]+	Metabolite
245.077	Uridine	[M+H]+	Metabolite
245.175	Tridecanedioicacid	[M+H]+	FA
246.17	Valerylcarnitine	[M+H]+	Metabolite
247.094	Aspidinol	[M+Na]+	Drug
247.172	1-Palmitoyl-galactosylglycerol	[M+2H]2+	Natural Product
248.186	Dodecanedioic acid	[M+NH4]+	FA
249.185	Tetranor-12R-HETE	[M+H-H2O]+	FA
250.086	Ala-Cys-Gly	[M+H]+	Peptide
251.161	Tuftsin	[M+2H]2+	Peptide
251.967	4-Phospho-aspartic acid	[M+K]+	Metabolite
253.103	N-Acetylgalactosaminate	[M+NH4]+	Metabolite
254.142	Octamethyltrisiloxane	[M+NH4]+	Contaminant
255.063	Altholactone	[M+Na]+	Natural Product
255.134	1-Carboxyethylphenylalanine	[M+NH4]+	Metabolite
260.186	Hexanoylcarnitine	[M+H]+	Metabolite
260.258	Pentadecylic acid	[M+NH4]+	FA
261.108	alpha-Glutamyl-hydroxyproline	[M+H]+	Peptide
262.069	Fucose1-phosphate	[M+NH4]+	Metabolite
263.055	Maclurin	[M+H]+	Natural Product
265.114	Asn-Asp	[M+NH4]+	Peptide
265.176	3-Hydroxybutyrylcarnitine	[M+NH4]+	Metabolite
266.173	N-Undecanoylglycine	[M+Na]+	FA
267.12	S-Acetyldihydrolipoamide	[M+NH4]+	Metabolite
267.157	Tridecanedioic acid	[M+Na]+	FA
268.104	Adenosine	[M+H]+	Metabolite
269.113	Ser-Tyr	[M+H]+	Peptide
273.206	Glycerol-1-(5-hydroxydodecanoate)	[M+H-H2O]+	MG
275.116	Dropropizine	[M+K]+	Drug
277.103	Glu-Glu	[M+H]+	Peptide
277.18	Cyclandelate	[M+H]+	Drug
277.212	Hexanoylcarnitine	[M+NH4]+	Metabolite
279.159	alpha-CEHC	[M+H]+	Metabolite
280.09	3-Methylcytidine	[M+Na]+	Metabolite
281.051	Quinalphos	[M+H-H2O]+	Contaminant
282.049	Cytidine	[M+K]+	Metabolite
285.149	16-Oxoestrone	[M+H]+	Sterol
289.131	Borreline	[M+Na]+	Contaminant
291.228	Heptanoylcarnitine	[M+NH4]+	Metabolite
293.248	3alpha-Androstanediol	[M+H]+	Steroid
295.102	TuliposideB	[M+H]+	Natural Product
296.064	3-Methylcytidine	[M+K]+	Metabolite
296.228	SM14:1;O2/12:0	[M+2H]2+	SM
297.081	5-Amino-1-Ribofuranosylimidazole-4-carboxyamide	[M+Na]+	Drug
298.08	Gly-Pro-Ser	[M+K]+	Peptide
299.061	Quinalphos	[M+H]+	Environmental
300.059	Ala-Asp-Gly	[M+K]+	Peptide
301.141	alpha-CEHC	[M+Na]+	Metabolite
305.126	Atenolol	[M+K]+	Drug
308.091	Glutathione	M+H	Peptide
309.094	Salicin	[M+Na]+	Natural Product
310.086	Glycodiazine	[M+H]+	Drug
311.099	7-Hydroxy-6-methyl-8-(1-D-ribityl)lumazine	[M+H-H2O]+	Metabolite
312.363	7Z-Heneicosene	[M+NH4]+	Environmental
313.212	Oseltamivir	[M+H]+	Drug
315.095	Saccharopine	[M+K]+	Metabolite
315.253	Octadecanedioic acid	[M+H]+	FA
321.129	Gynocardin	[M+NH4]+	Natural Product
325.176	Convoline	[M+NH4]+	Environmental
329.003	Sedoheptulose 7-phosphate	[M+K]+	Environmental
330.073	Ala-Asp-Cys	[M+Na]+	Peptide
333.158	Proparacaine	[M+K]+	Drug
334.161	Asp-Ile-Ser	[M+H]+	Peptide
337.073	Sulfaphenazole	[M+Na]+	Drug
338.342	Eicosanoyl-EA	[M+H-H2O]+	FA
339.07	AICAR-P	[M+H]+	Metabolite
341.017	Olsalazine	[M+K]+	Drug
346.047	Ala-Asp-Cys	[M+K]+	Peptide
347.049	Pyochelin	[M+Na]+	Drug
348.042	Glucolepidiin	[M+H]+	Natural Product
351.097	Asn-Asp-Cys	[M+H]+	Peptide
353.047	Sulfaphenazole	[M+K]+	Drug
355.261	Adrenic acid	[M+Na]+	FA
358.065	Ala-Asp-Asp	[M+K]+	Peptide
361.187	Gly-Val-Trp	[M+H]+	Peptide
368.026	Azinphos-ethyl	[M+Na]+	Environmental
369.12	Cys-Gln-Pro	[M+Na]+	Peptide
372.099	Met-Pro-Ser	[M+K]+	Peptide
373.095	Glafenine	[M+H]+	Environmental
381.276	Bufanolide	[M+Na]+	Sterol
384	Azinphos-ethyl	[M+K]+	Environmental
385.998	Glucolepidiin	[M+K]+	Natural Product
386.999	UDP	[M+H-H2O]+	Metabolite
391.284	Cholic acid	[M+H-H2O]+	Sterol
393.082	Haloxyfopmethylester	[M+NH4]+	Environmental
399.143	Gly-Trp-Val	[M+K]+	Peptide
399.264	Phytylphosphate	[M+Na]+	Natural Product

### Sheet: Negative Mode
m/z	Name (isomers not resolved or named)	Adduct	Type
104.035	Serine	[M-H]-	AA
111.02	Uracil	[M-H]-	Metabolite
112.004	2-Nitrofuran	[M-H]-	Environmental
113.024	Norfuraneol	[M-H]-	Natural Product
114.02	Maleamate	[M-H]-	Metabolite
115.004	Fumaric acid	[M-H]-	Metabolite
116.035	Aspartate-semialdehyde	[M-H]-	Metabolite
116.072	Valine	[M-H]-	AA
117.019	Succinic acid	[M-H]-	Metabolite
118.051	Threonine	[M-H]-	AA
121.029	Benzoic acid	[M-H]-	Metabolite
124.007	Taurine	[M-H]-	Metabolite
128.035	N-Acryloylglycine	[M-H]-	Metabolite
129.019	Citraconic acid	[M-H]-	Metabolite
129.056	2-Ketocaproic acid	[M-H]-	Metabolite
130.051	N-Acetylalanine	[M-H]-	Metabolite
130.087	Leucine	[M-H]-	AA
131.035	Glutaric acid	[M-H]-	Metabolite
131.071	Leucinic acid	[M-H]-	FA
132.03	Aspartic acid	[M-H]-	AA
133.014	Malic acid	[M-H]-	Metabolite
135.03	Threonic acid	[M-H]-	Metabolite
137.036	Urocanic acid	[M-H]-	Metabolite
138.02	6-Hydroxynicotinic acid	[M-H]-	Environmental
139.04	2-Methoxyresorcinol	[M-H]-	Environmental
140.035	2-Hydroxypyridine	[M+Formate]-	Metabolite
141.056	7-Hydroxy-5-heptynoic acid	[M-H]-	Environmental
142.051	Vinylacetylglycine	[M-H]-	Metabolite
145.062	Glutamine	[M-H]-	AA
146.013	Cytosine	[M+Cl]-	Metabolite
146.046	Glutamic acid	[M-H]-	AA
147.048	Methyl 2-(methylthio)butanoate	[M-H]-	Metabolite
149.009	Tartaric acid	[M-H]-	Natural Product
151.04	Methyl-4-hydroxybenzoate	[M-H]-	Natural Product
154.062	Histidine	[M-H]-	AA
155.072	Betainealdehydehydrate	[M+Cl]-	Metabolite
156.03	2-Aminomuconic acid	[M-H]-	Metabolite
157.123	Pelargonic acid	[M-H]-	FA
159.066	Pimelic acid	[M-H]-	FA
160.061	O-Acetyl-homoserine	[M-H]-	Metabolite
161.046	2-Hydroxyadipic acid	[M-H]-	FA
164.071	Metformin	[M+Cl]-	Drug
164.072	Phenylalanine	[M-H]-	AA
165.041	Arabinonic acid	[M-H]-	Metabolite
166.039	Creatine	[M+Cl]-	Metabolite
168.991	Dihydroxyacetone phosphate	[M-H]-	Metabolite
171.139	Capric acid	[M-H]-	FA
172.061	N-Acetyl-glutamate 5-semialdehyde	[M-H]-	Metabolite
173.082	Suberic acid	[M-H]-	FA
174.041	N-Acetylaspartic acid	[M-H]-	Metabolite
177.034	Cys-Gly	[M-H]-	AA
178.072	Glucosamine	[M-H]-	Metabolite
179.056	Glucose	[M-H]-	Metabolite
180.067	Tyrosine	[M-H]-	AA
181.072	Galactitol	[M-H]-	Metabolite
182.057	Isoniazid	[M+Formate]-	Drug
183.027	Dibenzothiophene	[M-H]-	Environmental
183.103	9-Oxo-2E-decenoic acid	[M-H]-	FA
187.098	Azelaic acid	[M-H]-	Metabolite
188.056	N-Acetylglutamicacid	[M-H]-	Metabolite
189.051	2-Pentylthiophene	[M+Cl]-	Natural Product
190.054	N-Acetylmethionine	[M-H]-	Metabolite
190.952	Phosphoglycolic acid	[M+Cl]-	Metabolite
191.02	Citric acid	[M-H]-	Metabolite
195.051	Gluconic acid	[M-H]-	Metabolite
196.054	Tryptophanol	[M+Cl]-	Metabolite
199.17	Lauric acid	[M-H]-	FA
201.113	Sebacic acid	[M-H]-	FA
202.072	N-Acetyl-2-aminoadipic acid	[M-H]-	Metabolite
203.02	2-Oxaloglutaric acid	[M-H]-	Metabolite
203.083	Tryptophan	[M-H]-	AA
206.067	alpha-Aminoadipic acid	[M+Formate]-	Metabolite
208.083	Deoxymannojirimycin	[M+Formate]-	Natural Product
210.029	Phosphocreatine	[M-H]-	Metabolite
211.046	Arabinonic acid	[M+Formate]-	Metabolite
211.134	Traumatin	[M-H]-	FA
212.023	N-Acetyltaurine	[M+Formate]-	Metabolite
213.186	Tridecylic acid	[M-H]-	FA
214.049	Glucosamine	[M+Cl]-	Metabolite
215.033	Glucose	[M+Cl]-	Metabolite
215.129	Undecanedioic acid	[M-H]-	FA
217.029	Sulfanilamide	[M+Formate]-	Drug
217.048	Galactitol	[M+Cl]-	Metabolite
217.119	D-Lysopine	[M-H]-	Metabolite
218.103	Pantothenic acid	[M-H]-	Metabolite
219.044	N-Acetyl-S-(N-methylcarbamoyl)-cysteine	[M-H]-	Metabolite
219.978	Phosphoserine	[M+Cl]-	Metabolite
220.145	Procarbazine	[M-H]-	Drug
221.059	cis-2-Carboxycyclohexyl-acetic acid	[M+Cl]-	Metabolite
222.098	N-Acetyl-glucosaminitol	[M-H]-	Metabolite
223.028	4-Amino-7-chloroquinoline	[M+Formate]-	Environmental
225.007	4-Nitroquinoline N-oxide	[M+Cl]-	Environmental
225.062	Glucoheptonic acid	[M-H]-	Environmental
227.077	Glucose	[M+Formate]-	Metabolite
227.202	Myristic acid	[M-H]-	FA
228.064	Choline phosphate	[M+Formate]-	Metabolite
228.984	Diazoxide	[M-H]-	Drug
229.144	Dodecanedioic acid	[M-H]-	FA
230.007	Phosphoserine	[M+Formate]-	Metabolite
231.01	Diuron	[M-H]-	Environmental
231.062	1-(2-Thienyl)-1-heptanone	[M+Cl]-	Natural Product
231.099	N2-Succinylornithine	[M-H]-	Metabolite
232.038	DOPA	[M+Cl]-	Metabolite
232.083	2-Keto-6-acetamidocaproic acid	[M+Formate]-	Metabolite
233.154	Guanethidine	[M+Cl]-	Drug
236.078	N-acetyl-glucosaminic acid	[M-H]-	Metabolite
237.065	Pro-Ser	[M+Cl]-	Peptide
240.976	3-Oxalomalic acid	[M+Cl]-	Metabolite
241.217	Pentadecylic acid	[M-H]-	FA
242.05	Anthocyanin	[M+Cl]-	Natural Product
242.176	N-Undecanoylglycine	[M-H]-	Metabolite
243.16	Tridecanedioic acid	[M-H]-	Metaboltie
244.058	(S)-Willardiine	[M+Formate]-	Natural Product
245.041	Thiolactomycin	[M+Cl]-	Natural Product
245.114	Glu-Val	[M-H]-	Peptide
247.055	Dapsone	[M-H]-	Drug
248.023	Norepinephrinesulfate	[M-H]-	Metabolite
250.145	Furmecyclox	[M-H]-	Drug
251.005	3-Oxalomalic acid	[M+Formate]-	Metabolite
253.217	Gaidic acid	[M-H]-	FA
254.915	Trichlorfon	[M-H]-	Environmental
255.157	Altretamine	[M+Formate]-	Drug
255.233	Palmitic acid	[M-H]-	FA
260.071	Cytokinin B	[M+Cl]-	Natural Product
261.15	Furanodiene	[M+Formate]-	Metabolite
264.072	N-Acetyl-D-mannosaminolactone	[M+Formate]-	Metabolite
269.249	Margaric acid	[M-H]-	FA
272.089	Formyl hexadecanoate	[M-H]-	FA
273.092	Chrysene	[M+Formate]-	Environmental
277.072	Altholactone	[M+Formate]-	Natural Product
281.249	Oleic acid	[M-H]-	FA
283.264	Stearic acid	[M-H]-	FA
287.059	Oxcarbazepine	[M+Cl]-	Drug
288.064	N-Acetylvanilalanine	[M+Cl]-	Metabolite
290.07	Hawkinsin	[M-H]-	Metabolite
292.067	N2-Succinylglutamate	[M+Formate]-	Metabolite
297.047	Quinalphos	[M-H]-	Environmental
297.243	2-Oxo-octadecanoic acid	[M-H]-	FA
298.112	Fenothiocarb	[M+Formate]-	Environmental
299.259	2-Hydroxystearicacid	[M-H]-	FA
300.127	Mirtazapine	[M+Cl]-	Drug
301.238	Palmitic acid	[M+Formate]-	FA
303.025	Homocystine	[M+Cl]-	Peptide
303.233	Arachidonic acid	[M-H]-	FA
306.077	Ala-Asp-Cys	[M-H]-	Peptide
307.078	Asp-Glu	[M+Formate]-	Peptide
308.071	Glycodiazine	[M-H]-	Drug
309.015	1-Deoxy-D-altro-heptulose7-phosphate	[M+Cl]-	Natural Product
311.165	2-Hydroxyethinylestradiol	[M-H]-	Sterol
313.078	3-Deoxy-D-glycero-D-galacto-2-nonulosonicacid	[M+Formate]-	Metabolite
314.076	Ser-Ser-Ser	[M+Cl]-	Peptide
315.075	Asp-Phe	[M+Cl]-	Peptide
316.946	DDD	[M-H]-	Environmental
318.998	L-Iduronate 2-sulfate	[M+Formate]-	Metabolite
320.062	Beta-Citryl-glutamic acid	[M-H]-	Metabolite
322.042	Sulmazole	[M+Cl]-	Natural Product
325.123	Clozapine	[M-H]-	Drug
326.107	Loxapine	[M-H]-	Drug
327.138	Tiapride	[M-H]-	Drug
329.059	Dehydrocycloguanandin	[M+Cl]-	Natural Product
329.27	MG0:0/16:0/0:0	[M-H]-	MG
331.162	Ala-Asp-Lys	[M-H]-	Peptide
333.058	Orotidine	[M+Formate]-	Metabolite
334.996	Pseudopurpurin	[M+Cl]-	Natural Product
339.193	Proparacaine	[M+Formate]-	Drug
341.219	Lys-Pro-Val	[M-H]-	Peptide
344.03	Azinphos-ethyl	[M-H]-	Environmental
346.055	N-Acetyl-glucosamine 6-phosphate	[M+Formate]-	Metabolite
349.053	Sulfaphenazole	[M+Cl]-	Drug
351.051	Daphnoretin	[M-H]-	Environmental
354.891	9-Methyl-7-bromoeudistomin D	[M-H]-	Natural Product
359.082	Sulfaphenazole	[M+Formate]-	Drug
360.081	Cys-Cys-His	[M-H]-	Peptide
362.049	N-Glycolyl-mannosamine 6-phosphate	[M+Formate]-	Metabolite
365.005	Malathion	[M+Cl]-	Environmental
367.224	Perindopril	[M-H]-	Drug
369.119	Sinapaldehydeglucoside	[M-H]-	Natural Product
370.137	Asp-His-Thr	[M-H]-	Peptide
371.135	Syringin	[M-H]-	Natural Product
378.89	Chlorethoxyfos	[M+Formate]-	Environmental
386.016	dCDP	[M-H]-	Metabolite
388.927	Pipobroman	[M+Cl]-	Drug
391.162	Pro-Asn-Tyr	[M-H]-	Peptide
398.882	Bithionol	[M+Formate]-	Environmental
398.946	Perfluoroheptanoic acid	[M+Cl]-	Environmental
399.147	Lys-Ser-Met	[M+Cl]-	Peptide
